# Culturomics of *Andropogon gerardii* rhizobiome revealed nitrogen transforming capabilities of stress-tolerant *Pseudomonas* under drought conditions

**DOI:** 10.1101/2022.07.18.500515

**Authors:** Soumyadev Sarkar, Abigail Kamke, Kaitlyn Ward, Eli Hartung, Qinghong Ran, Brandi Feehan, Matthew Galliart, Ari Jumpponen, Loretta Johnson, Sonny T.M. Lee

## Abstract

**Background:** Climate change will result in more frequent droughts that impact soil-inhabiting microbiomes in the agriculturally vital North American perennial grasslands. In this study, we used the combination of culturomics and high-resolution genomic sequencing of microbial consortia isolated from the rhizosphere of a tallgrass prairie foundation grass, *Andropogon gerardii*. We cultivated the plant host-associated microbes under artificial drought-induced conditions and identified the microbe(s) that might play a significant role in the rhizobiome of *Andropogon gerardii* under drought conditions.

**Results:** Phylogenetic analysis of the non-redundant metagenome-assembled genomes (MAGs) identified the bacterial population of interest – MAG-*Pseudomonas*. Further metabolic pathway and pangenome analyses detected genes and pathways related to nitrogen transformation and stress responses in MAG-*Pseudomonas*.

**Conclusions:** Our data indicate that the metagenome-assembled MAG-*Pseudomonas* has the functional potential to contribute to the plant host’s growth during stressful conditions. This study provided insights into optimizing plant productivity under drought conditions.
