## Supplementary Table S1 for "Culturomics of *Andropogon gerardii* rhizobiome revealed nitrogen transforming capabilities of stress-tolerant *Pseudomonas* under drought conditions"

### Sheet: NR_MAGs
MAGs	bins (old_name)	total_length	num_contigs	N50	GC_content	percent_completion	percent_redundancy	t_domain	t_phylum	t_class	t_order	t_family	t_genus	t_species
MAG-Pseudomonas (MAG_001)	D_R2A_MAG_001	6777975	99	146692	61.1121	100	1.40845	Bacteria	Proteobacteria	Gammaproteobacteria	Pseudomonadales	Pseudomonadaceae	Pseudomonas
MAG_002	D_R2A_MAG_002	5171966	335	29680	54.3633	100	2.8169	Bacteria	Proteobacteria	Gammaproteobacteria	Enterobacterales	Enterobacteriaceae
MAG_003	D_R2A_MAG_003	5421644	242	36697	51.0376	100	2.8169	Bacteria	Firmicutes	Bacilli	Paenibacillales	Paenibacillaceae	Paenibacillus
MAG_004	D_R2A_MAG_004	5682102	320	45284	47.0688	100	2.8169	Bacteria	Firmicutes	Bacilli	Paenibacillales	Paenibacillaceae	Paenibacillus	Paenibacillus sp001894745
MAG_005	D_R2A_MAG_008	6680930	965	11517	54.3963	98.5915	8.4507	Bacteria	Firmicutes	Bacilli	Paenibacillales	Paenibacillaceae	Paenibacillus
MAG_006	D_R2A_MAG_009	5690721	970	8503	50.902	91.5493	2.8169	Bacteria	Firmicutes	Bacilli	Paenibacillales	Paenibacillaceae	Paenibacillus
MAG_007	D_R2A_MAG_010	3774098	512	10901	38.4261	94.3662	7.04225	Bacteria	Firmicutes	Bacilli	Bacillales	Bacillaceae	Bacillus
MAG_008	D_R2A_MAG_012	4717256	639	11775	40.6254	90.1408	2.8169	Bacteria	Firmicutes	Bacilli	Bacillales	Bacillaceae	Bacillus
MAG_009	D_R2A_MAG_015	4147476	282	29537	40.5638	81.6901	1.40845	Bacteria	Firmicutes	Bacilli	Bacillales	Planococcaceae	Lysinibacillus	Lysinibacillus odysseyi
MAG_010	D_R2A_MAG_016	3092443	1430	2397	33.1201	77.4648	1.40845	Bacteria	Firmicutes	Bacilli	Bacillales	Bacillaceae	Bacillus
MAG_011	D_R2A_MAG_017	4248375	359	25903	35.546	78.8732	2.8169	Bacteria	Firmicutes	Bacilli	Bacillales	Bacillaceae	Bacillus	Bacillus sporothermodurans
MAG_012	D_R2A_MAG_018	2753178	1515	1912	64.9842	78.8732	2.8169	Bacteria	Proteobacteria	Alphaproteobacteria	Rhizobiales	Beijerinckiaceae	Microvirga	Microvirga subterranea
MAG_013	D_R2A_MAG_020	2315242	714	4116	39.0886	81.6901	8.4507	Bacteria	Firmicutes	Bacilli	Bacillales	Bacillaceae	Bacillus
MAG_014	D_R2A_MAG_021	4456377	865	8424	43.3762	81.6901	8.4507	Bacteria	Firmicutes	Bacilli	Bacillales	Bacillaceae	Bacillus
MAG_015	D_R2A_MAG_023	1925332	1083	1804	44.0457	71.831	1.40845	Bacteria	Firmicutes	Bacilli	Bacillales	Amphibacillaceae	Terribacillus
MAG_016	D_R2A_MAG_024	3178212	913	4200	39.5258	77.4648	7.04225	Bacteria	Firmicutes	Bacilli	Bacillales	Bacillaceae	Bacillus
MAG_017	D_R2AwPEG_MAG_003	3376866	25	183447	65.9714	98.5915	0	Bacteria	Actinobacteriota	Actinomycetia	Actinomycetales	Micrococcaceae	Arthrobacter
MAG_018	D_R2AwPEG_MAG_004	4782428	175	56065	59.2405	98.5915	0	Bacteria	Proteobacteria	Alphaproteobacteria	Rhizobiales	Rhizobiaceae	Agrobacterium
MAG_019	D_R2AwPEG_MAG_008	4947237	333	30534	34.7409	100	4.22535	Bacteria	Firmicutes	Bacilli	Bacillales	Bacillaceae	Bacillus	Bacillus oleronius
MAG_020	D_R2AwPEG_MAG_010	5007068	581	13578	56.6848	98.5915	5.6338	Bacteria	Proteobacteria	Alphaproteobacteria	Rhizobiales	Rhizobiaceae	Ochrobactrum
MAG_021	D_R2AwPEG_MAG_011	5211089	1205	6278	53.1371	98.5915	5.6338	Bacteria	Firmicutes	Bacilli	Paenibacillales	Paenibacillaceae
MAG_022	D_R2AwPEG_MAG_013	2753676	239	19939	43.0709	95.7746	4.22535	Bacteria	Firmicutes	Bacilli	Bacillales	Planococcaceae
MAG_023	D_R2AwPEG_MAG_014	4225551	289	22792	48.0842	95.7746	5.6338	Bacteria	Firmicutes	Bacilli	Brevibacillales	Brevibacillaceae	Brevibacillus	Brevibacillus reuszeri
MAG_024	D_R2AwPEG_MAG_016	6944665	509	24172	53.3343	95.7746	5.6338	Bacteria	Firmicutes	Bacilli	Paenibacillales	Paenibacillaceae	Paenibacillus	Paenibacillus rhizosphaerae
MAG_025	D_R2AwPEG_MAG_017	6614137	375	29044	51.9882	91.5493	2.8169	Bacteria	Firmicutes	Bacilli	Paenibacillales	Paenibacillaceae	Paenibacillus	Paenibacillus macerans
MAG_026	D_R2AwPEG_MAG_018	3009032	604	6823	70.0418	95.7746	7.04225	Bacteria	Actinobacteriota	Actinomycetia	Actinomycetales	Microbacteriaceae	Microbacterium
MAG_027	D_R2AwPEG_MAG_019	2030875	184	15996	36.5177	91.5493	4.22535	Bacteria	Firmicutes	Bacilli	Bacillales	Bacillaceae	Bacillus
MAG_028	D_R2AwPEG_MAG_022	4035149	219	31094	45.8354	91.5493	5.6338	Bacteria	Firmicutes	Bacilli	Bacillales	Bacillaceae	Bacillus
MAG_029	D_R2AwPEG_MAG_026	2956983	1468	2160	68.1007	85.9155	4.22535	Bacteria	Proteobacteria	Gammaproteobacteria	Xanthomonadales	Xanthomonadaceae	Lysobacter	Lysobacter soli
MAG_030	D_R2AwPEG_MAG_027	4946977	367	23001	48.8692	87.3239	5.6338	Bacteria	Firmicutes	Bacilli	Brevibacillales	Brevibacillaceae	Brevibacillus	Brevibacillus invocatus
MAG_031	D_R2AwPEG_MAG_029	5032414	347	24310	67.8859	85.9155	5.6338	Bacteria	Proteobacteria	Gammaproteobacteria	Burkholderiales	Burkholderiaceae	Cupriavidus
MAG_032	D_R2AwPEG_MAG_030	5375469	626	14077	66.8352	83.0986	5.6338	Bacteria	Proteobacteria	Gammaproteobacteria	Burkholderiales	Burkholderiaceae	Cupriavidus
MAG_033	D_R2AwPEG_MAG_033	3985790	1815	2406	65.9371	76.0563	2.8169	Bacteria	Proteobacteria	Gammaproteobacteria	Burkholderiales	Burkholderiaceae	Achromobacter
MAG_034	D_R2AwPEG_MAG_034	6118525	2104	3653	53.9269	77.4648	5.6338	Bacteria	Firmicutes	Bacilli	Paenibacillales	Paenibacillaceae	Paenibacillus
MAG_035	D_R2AwPEG_MAG_035	974339	570	1740	69.8376	70.4225	1.40845	Bacteria	Actinobacteriota	Actinomycetia	Actinomycetales	Microbacteriaceae	Leifsonia
MAG_036	D_R2AwPEG_MAG_036	3444215	93	59384	46.8276	71.831	4.22535	Bacteria	Firmicutes	Bacilli	Bacillales	Bacillaceae	Bacillus
MAG_037	D_R2AwPEG_MAG_037	4404051	846	7641	60.6675	71.831	7.04225	Bacteria	Proteobacteria	Alphaproteobacteria	Rhizobiales	Beijerinckiaceae	Microvirga
MAG_038	W_R2A_MAG_004	4569415	230	37875	50.8325	97.1831	1.40845	Bacteria	Firmicutes	Bacilli	Brevibacillales	Brevibacillaceae	Brevibacillus	Brevibacillus panacihumi
MAG_039	W_R2A_MAG_006	3763339	36	161386	38.7107	94.3662	0	Bacteria	Proteobacteria	Gammaproteobacteria	Pseudomonadales	Moraxellaceae	Acinetobacter
MAG_040	W_R2A_MAG_008	4079855	128	56580	54.4389	92.9577	0	Bacteria	Proteobacteria	Gammaproteobacteria	Enterobacterales	Enterobacteriaceae	LSJC7	LSJC7 sp000302695
MAG_041	W_R2A_MAG_010	2579375	192	21099	68.1537	95.7746	4.22535	Bacteria	Actinobacteriota	Actinomycetia	Actinomycetales	Microbacteriaceae	Leucobacter
MAG_042	W_R2A_MAG_016	3595480	1542	2639	44.4304	87.3239	4.22535	Bacteria	Firmicutes	Bacilli	Aneurinibacillales	Aneurinibacillaceae	Aneurinibacillus	Aneurinibacillus migulanus
MAG_043	W_R2A_MAG_021	3495090	371	15117	44.123	84.507	5.6338	Bacteria	Firmicutes	Bacilli	Bacillales	Bacillaceae	Bacillus
MAG_044	W_R2A_MAG_022	4923195	306	24886	68.0872	81.6901	7.04225	Bacteria	Proteobacteria	Gammaproteobacteria	Burkholderiales	Burkholderiaceae	Cupriavidus	Cupriavidus gilardii
MAG_045	W_R2A_MAG_023	3657321	299	20681	37.6675	84.507	9.85915	Bacteria	Firmicutes	Bacilli	Bacillales	Planococcaceae	Lysinibacillus
MAG_046	W_R2A_MAG_024	3468197	1083	4101	50.2754	80.2817	7.04225	Bacteria	Firmicutes	Bacilli	Paenibacillales	Paenibacillaceae	Paenibacillus
MAG_047	W_R2A_MAG_026	4345768	207	36872	36.6683	70.4225	4.22535	Bacteria	Firmicutes	Bacilli	Bacillales	Planococcaceae	Lysinibacillus
MAG_048	W_R2A_MAG_027	4227599	1509	3335	38.6231	71.831	7.04225	Bacteria	Firmicutes	Bacilli	Bacillales	Bacillaceae	Bacillus
MAG_049	W_R2AwPEG_MAG_001	3940968	60	131468	66.9662	100	0	Bacteria	Proteobacteria	Gammaproteobacteria	Xanthomonadales	Xanthomonadaceae	Stenotrophomonas
MAG_050	W_R2AwPEG_MAG_002	3693509	76	100537	68.1447	100	1.40845	Bacteria	Actinobacteriota	Actinomycetia	Actinomycetales	Micrococcaceae	Arthrobacter	Arthrobacter woluwensis
MAG_051	W_R2AwPEG_MAG_004	4527102	41	191585	63.7872	97.1831	1.40845	Bacteria	Proteobacteria	Alphaproteobacteria	Rhizobiales	Rhizobiaceae	Shinella
MAG_052	W_R2AwPEG_MAG_005	5286223	292	27859	63.2546	97.1831	1.40845	Bacteria	Proteobacteria	Gammaproteobacteria	Pseudomonadales	Pseudomonadaceae	Pseudomonas
MAG_053	W_R2AwPEG_MAG_009	3730113	538	10231	67.043	94.3662	1.40845	Bacteria	Actinobacteriota	Actinomycetia	Actinomycetales	Micrococcaceae	Pseudarthrobacter
MAG_054	W_R2AwPEG_MAG_013	4108437	162	46282	35.6111	92.9577	2.8169	Bacteria	Firmicutes	Bacilli	Bacillales	Bacillaceae	Bacillus
MAG_055	W_R2AwPEG_MAG_018	5524041	217	46543	67.5917	95.7746	8.4507	Bacteria	Proteobacteria	Gammaproteobacteria	Burkholderiales	Burkholderiaceae	Cupriavidus
MAG_056	W_R2AwPEG_MAG_020	2141418	478	5903	41.9899	91.5493	5.6338	Bacteria	Firmicutes	Bacilli	Bacillales	Bacillaceae	Bacillus
MAG_057	W_R2AwPEG_MAG_023	5898163	1844	4013	54.4159	85.9155	9.85915	Bacteria	Firmicutes	Bacilli	Paenibacillales	Paenibacillaceae	Paenibacillus
MAG_058	W_R2AwPEG_MAG_024	4341417	37	214357	57.6098	81.6901	5.6338	Bacteria	Proteobacteria	Alphaproteobacteria	Rhizobiales	Rhizobiaceae	Ochrobactrum
MAG_059	W_R2AwPEG_MAG_026	5786646	1777	4202	47.3427	78.8732	4.22535	Bacteria	Firmicutes	Bacilli	Brevibacillales	Brevibacillaceae	Brevibacillus
MAG_060	W_R2AwPEG_MAG_028	4767361	591	11868	63.0557	78.8732	5.6338	Bacteria	Proteobacteria	Alphaproteobacteria	Rhizobiales	Rhizobiaceae	Ochrobactrum
MAG_061	W_R2AwPEG_MAG_031	1487261	474	3918	66.9002	73.2394	4.22535	Bacteria	Proteobacteria	Gammaproteobacteria	Burkholderiales	Burkholderiaceae	Burkholderia
MAG_062	W_R2AwPEG_MAG_032	1712726	317	7809	67.12	78.8732	9.85915	Bacteria	Proteobacteria	Gammaproteobacteria	Burkholderiales	Burkholderiaceae	Cupriavidus
MAG_063	W_R2AwPEG_MAG_033	3262703	663	7031	70.6627	76.0563	7.04225	Bacteria	Actinobacteriota	Actinomycetia	Actinomycetales	Microbacteriaceae	Microbacterium
