## Supplementary Table S3 for "Culturomics of *Andropogon gerardii* rhizobiome revealed nitrogen transforming capabilities of stress-tolerant *Pseudomonas* under drought conditions"

### Sheet: Sheet1
Pathway_analysis
pathway_id	annotation	pathway_name	pathway_class
10	PATRIC	Glycolysis / Gluconeogenesis	Carbohydrate Metabolism
20	PATRIC	Citrate cycle (TCA cycle)	Carbohydrate Metabolism
30	PATRIC	Pentose phosphate pathway	Carbohydrate Metabolism
40	PATRIC	Pentose and glucuronate interconversions	Carbohydrate Metabolism
51	PATRIC	Fructose and mannose metabolism	Carbohydrate Metabolism
52	PATRIC	Galactose metabolism	Carbohydrate Metabolism
53	PATRIC	Ascorbate and aldarate metabolism	Carbohydrate Metabolism
61	PATRIC	Fatty acid biosynthesis	Lipid Metabolism
62	PATRIC	Fatty acid elongation in mitochondria	Lipid Metabolism
71	PATRIC	Fatty acid metabolism	Lipid Metabolism
72	PATRIC	Synthesis and degradation of ketone bodies	Lipid Metabolism
120	PATRIC	Primary bile acid biosynthesis	Lipid Metabolism
130	PATRIC	Ubiquinone and other terpenoid-quinone biosynthesis	Metabolism of Cofactors and Vitamins
140	PATRIC	C21-Steroid hormone metabolism	Lipid Metabolism
190	PATRIC	Oxidative phosphorylation	Energy Metabolism
195	PATRIC	Photosynthesis	Energy Metabolism
196	PATRIC	Photosynthesis - antenna proteins	Energy Metabolism
230	PATRIC	Purine metabolism	Nucleotide Metabolism
231	PATRIC	Puromycin biosynthesis	Biosynthesis of Secondary Metabolites
232	PATRIC	Caffeine metabolism	Biosynthesis of Secondary Metabolites
240	PATRIC	Pyrimidine metabolism	Nucleotide Metabolism
250	PATRIC	Alanine, aspartate and glutamate metabolism	Amino Acid Metabolism
253	PATRIC	Tetracycline biosynthesis	Biosynthesis of Secondary Metabolites
260	PATRIC	Glycine, serine and threonine metabolism	Amino Acid Metabolism
270	PATRIC	Cysteine and methionine metabolism	Amino Acid Metabolism
280	PATRIC	Valine, leucine and isoleucine degradation	Amino Acid Metabolism
281	PATRIC	Geraniol degradation	Xenobiotics Biodegradation and Metabolism
290	PATRIC	Valine, leucine and isoleucine biosynthesis	Amino Acid Metabolism
300	PATRIC	Lysine biosynthesis	Amino Acid Metabolism
310	PATRIC	Lysine degradation	Amino Acid Metabolism
311	PATRIC	Penicillin and cephalosporin biosynthesis	Biosynthesis of Secondary Metabolites
312	PATRIC	beta-Lactam resistance	Biosynthesis of Secondary Metabolites
330	PATRIC	Arginine and proline metabolism	Amino Acid Metabolism
340	PATRIC	Histidine metabolism	Amino Acid Metabolism
350	PATRIC	Tyrosine metabolism	Amino Acid Metabolism
351	PATRIC	1,1,1-Trichloro-2,2-bis(4-chlorophenyl)ethane (DDT) degradation	Xenobiotics Biodegradation and Metabolism
360	PATRIC	Phenylalanine metabolism	Amino Acid Metabolism
361	PATRIC	gamma-Hexachlorocyclohexane degradation	Xenobiotics Biodegradation and Metabolism
362	PATRIC	Benzoate degradation via hydroxylation	Xenobiotics Biodegradation and Metabolism
363	PATRIC	Bisphenol A degradation	Xenobiotics Biodegradation and Metabolism
364	PATRIC	Fluorobenzoate degradation	Xenobiotics Biodegradation and Metabolism
380	PATRIC	Tryptophan metabolism	Amino Acid Metabolism
400	PATRIC	Phenylalanine, tyrosine and tryptophan biosynthesis	Amino Acid Metabolism
401	PATRIC	Novobiocin biosynthesis	Biosynthesis of Secondary Metabolites
410	PATRIC	beta-Alanine metabolism	Metabolism of Other Amino Acids
430	PATRIC	Taurine and hypotaurine metabolism	Metabolism of Other Amino Acids
440	PATRIC	Phosphonate and phosphinate metabolism	Metabolism of Other Amino Acids
450	PATRIC	Selenoamino acid metabolism	Metabolism of Other Amino Acids
460	PATRIC	Cyanoamino acid metabolism	Metabolism of Other Amino Acids
471	PATRIC	D-Glutamine and D-glutamate metabolism	Metabolism of Other Amino Acids
472	PATRIC	D-Arginine and D-ornithine metabolism	Metabolism of Other Amino Acids
473	PATRIC	D-Alanine metabolism	Metabolism of Other Amino Acids
480	PATRIC	Glutathione metabolism	Metabolism of Other Amino Acids
500	PATRIC	Starch and sucrose metabolism	Carbohydrate Metabolism
512	PATRIC	O-Glycan biosynthesis	Glycan Biosynthesis and Metabolism
513	PATRIC	High-mannose type N-glycan biosynthesis	Glycan Biosynthesis and Metabolism
520	PATRIC	Amino sugar and nucleotide sugar metabolism	Carbohydrate Metabolism
521	PATRIC	Streptomycin biosynthesis	Biosynthesis of Secondary Metabolites
522	PATRIC	Biosynthesis of 12-, 14- and 16-membered macrolides	Biosynthesis of Polyketides and Nonribosomal Peptides
523	PATRIC	Polyketide sugar unit biosynthesis	Biosynthesis of Polyketides and Nonribosomal Peptides
531	PATRIC	Glycosaminoglycan degradation	Glycan Biosynthesis and Metabolism
540	PATRIC	Lipopolysaccharide biosynthesis	Glycan Biosynthesis and Metabolism
550	PATRIC	Peptidoglycan biosynthesis	Glycan Biosynthesis and Metabolism
561	PATRIC	Glycerolipid metabolism	Lipid Metabolism
562	PATRIC	Inositol phosphate metabolism	Carbohydrate Metabolism
563	PATRIC	Glycosylphosphatidylinositol(GPI)-anchor biosynthesis	Glycan Biosynthesis and Metabolism
564	PATRIC	Glycerophospholipid metabolism	Lipid Metabolism
565	PATRIC	Ether lipid metabolism	Lipid Metabolism
590	PATRIC	Arachidonic acid metabolism	Lipid Metabolism
591	PATRIC	Linoleic acid metabolism	Lipid Metabolism
592	PATRIC	alpha-Linolenic acid metabolism	Lipid Metabolism
600	PATRIC	Sphingolipid metabolism	Lipid Metabolism
601	PATRIC	Glycosphingolipid biosynthesis - lacto and neolacto series	Glycan Biosynthesis and Metabolism
603	PATRIC	Glycosphingolipid biosynthesis - globo series	Glycan Biosynthesis and Metabolism
604	PATRIC	Glycosphingolipid biosynthesis - ganglio series	Glycan Biosynthesis and Metabolism
620	PATRIC	Pyruvate metabolism	Carbohydrate Metabolism
621	PATRIC	Biphenyl degradation	Xenobiotics Biodegradation and Metabolism
622	PATRIC	Toluene and xylene degradation	Xenobiotics Biodegradation and Metabolism
623	PATRIC	2,4-Dichlorobenzoate degradation	Xenobiotics Biodegradation and Metabolism
624	PATRIC	1- and 2-Methylnaphthalene degradation	Xenobiotics Biodegradation and Metabolism
625	PATRIC	Tetrachloroethene degradation	Xenobiotics Biodegradation and Metabolism
626	PATRIC	Naphthalene and anthracene degradation	Xenobiotics Biodegradation and Metabolism
627	PATRIC	1,4-Dichlorobenzene degradation	Xenobiotics Biodegradation and Metabolism
630	PATRIC	Glyoxylate and dicarboxylate metabolism	Carbohydrate Metabolism
633	PATRIC	Trinitrotoluene degradation	Xenobiotics Biodegradation and Metabolism
640	PATRIC	Propanoate metabolism	Carbohydrate Metabolism
642	PATRIC	Ethylbenzene degradation	Xenobiotics Biodegradation and Metabolism
643	PATRIC	Styrene degradation	Xenobiotics Biodegradation and Metabolism
650	PATRIC	Butanoate metabolism	Carbohydrate Metabolism
660	PATRIC	C5-Branched dibasic acid metabolism	Carbohydrate Metabolism
670	PATRIC	One carbon pool by folate	Metabolism of Cofactors and Vitamins
680	PATRIC	Methane metabolism	Energy Metabolism
710	PATRIC	Carbon fixation in photosynthetic organisms	Energy Metabolism
720	PATRIC	Reductive carboxylate cycle (CO2 fixation)	Energy Metabolism
730	PATRIC	Thiamine metabolism	Metabolism of Cofactors and Vitamins
740	PATRIC	Riboflavin metabolism	Metabolism of Cofactors and Vitamins
750	PATRIC	Vitamin B6 metabolism	Metabolism of Cofactors and Vitamins
760	PATRIC	Nicotinate and nicotinamide metabolism	Metabolism of Cofactors and Vitamins
770	PATRIC	Pantothenate and CoA biosynthesis	Metabolism of Cofactors and Vitamins
780	PATRIC	Biotin metabolism	Metabolism of Cofactors and Vitamins
785	PATRIC	Lipoic acid metabolism	Metabolism of Cofactors and Vitamins
790	PATRIC	Folate biosynthesis	Metabolism of Cofactors and Vitamins
791	PATRIC	Atrazine degradation	Xenobiotics Biodegradation and Metabolism
830	PATRIC	Retinol metabolism	Metabolism of Cofactors and Vitamins
860	PATRIC	Porphyrin and chlorophyll metabolism	Metabolism of Cofactors and Vitamins
900	PATRIC	Terpenoid backbone biosynthesis	Biosynthesis of Secondary Metabolites
901	PATRIC	Indole alkaloid biosynthesis	Biosynthesis of Secondary Metabolites
903	PATRIC	Limonene and pinene degradation	Biosynthesis of Secondary Metabolites
904	PATRIC	Diterpenoid biosynthesis	Biosynthesis of Secondary Metabolites
905	PATRIC	Brassinosteroid biosynthesis	Biosynthesis of Secondary Metabolites
906	PATRIC	Carotenoid biosynthesis	Biosynthesis of Secondary Metabolites
908	PATRIC	Zeatin biosynthesis	Biosynthesis of Secondary Metabolites
910	PATRIC	Nitrogen metabolism	Energy Metabolism
920	PATRIC	Sulfur metabolism	Energy Metabolism
930	PATRIC	Caprolactam degradation	Xenobiotics Biodegradation and Metabolism
940	PATRIC	Phenylpropanoid biosynthesis	Biosynthesis of Secondary Metabolites
941	PATRIC	Flavonoid biosynthesis	Biosynthesis of Secondary Metabolites
942	PATRIC	Anthocyanin biosynthesis	Biosynthesis of Secondary Metabolites
943	PATRIC	Isoflavonoid biosynthesis	Biosynthesis of Secondary Metabolites
944	PATRIC	Flavone and flavonol biosynthesis	Biosynthesis of Secondary Metabolites
945	PATRIC	Stilbenoid, diarylheptanoid and gingerol biosynthesis	Biosynthesis of Secondary Metabolites
950	PATRIC	Isoquinoline alkaloid biosynthesis	Biosynthesis of Secondary Metabolites
960	PATRIC	Tropane, piperidine and pyridine alkaloid biosynthesis	Biosynthesis of Secondary Metabolites
965	PATRIC	Betalain biosynthesis	Biosynthesis of Secondary Metabolites
970	PATRIC	Aminoacyl-tRNA biosynthesis	Translation
980	PATRIC	Metabolism of xenobiotics by cytochrome P450	Xenobiotics Biodegradation and Metabolism
981	PATRIC	Insect hormone biosynthesis	Biosynthesis of Secondary Metabolites
982	PATRIC	Drug metabolism - cytochrome P450	Xenobiotics Biodegradation and Metabolism
983	PATRIC	Drug metabolism - other enzymes	Xenobiotics Biodegradation and Metabolism
1040	PATRIC	Biosynthesis of unsaturated fatty acids	Lipid Metabolism
1051	PATRIC	Biosynthesis of ansamycins	Biosynthesis of Polyketides and Nonribosomal Peptides
1053	PATRIC	Biosynthesis of siderophore group nonribosomal peptides	Biosynthesis of Polyketides and Nonribosomal Peptides
1055	PATRIC	Biosynthesis of vancomycin group antibiotics	Biosynthesis of Polyketides and Nonribosomal Peptides
1056	PATRIC	Biosynthesis of type II polyketide backbone	Biosynthesis of Polyketides and Nonribosomal Peptides
1057	PATRIC	Biosynthesis of type II polyketide products	Biosynthesis of Polyketides and Nonribosomal Peptides
4070	PATRIC	Phosphatidylinositol signaling system	Signal Transduction
4150	PATRIC	mTOR signaling pathway	Signal Transduction
4660	PATRIC	T cell receptor signaling pathway	Immune System
